# Selective inhibition of protein secretion by abrogating receptor-coat interactions during ER export

**DOI:** 10.1101/2022.01.31.478454

**Authors:** Natalia Gomez-Navarro, Julija Maldutyte, Kristina Poljak, Sew-Yeu Peak-Chew, Jonathon Orme, Brittany J. Bisnett, Caitlin H. Lamb, Michael Boyce, Davide Gianni, Elizabeth A. Miller

## Abstract

Protein secretion is an essential cellular process that permits cell growth, movement and communication. Traffic of proteins within the eukaryotic secretory pathway is mediated by transport intermediates that bud from one compartment, populated with appropriate cargo proteins, and fuse with a downstream compartment to deliver their contents. Here, we explore the possibility that protein secretion can be selectively inhibited by perturbing protein-protein interactions that drive capture into transport vesicles. Human PCSK9 is a major determinant of cholesterol metabolism, whose secretion is mediated by a specific cargo adaptor of the ER export machinery, SEC24A. We map a series of protein-protein interactions between PCSK9, its ER export receptor, SURF4, and SEC24A, that mediate secretion of PCSK9. We show that the interaction between SURF4 and SEC24A can be inhibited by 4-PBA, a small molecule that occludes a cargo-binding domain of SEC24. This inhibition reduces secretion of PCSK9 and additional SURF4 clients that we identify by mass spectrometry, leaving other secreted cargoes unaffected. We propose that selective small molecule inhibition of cargo recognition by SEC24 is a potential therapeutic intervention for atherosclerosis and other diseases that are modulated by secreted proteins.
