## SupplementalTable2 for "Selective inhibition of protein secretion by abrogating receptor-coat interactions during ER export"

### Sheet: Sheet1
Plasmid	Description	Source
pPCSK9-V5	pcDNA5-FRT-TO-PCSK9-V5	Genescript
pPCSK9-EEE-V5	pcDNA5-FRT-TO-PCSK9 (I154E, P155E, W156E)-V5	This study
pFLAG-Cp	pIRESpuro2b-ssHA-FLAG-Cp	This study
pHA-Cp	pIRESpuro2b-ssHA-HA-Cp	Thor et al., 2009
pLgBiT-SURF4	pcDNA3.1-LgBiT-linker-SURF4	This study
pHaloTag-SmBiT	pcDNA3.1-HaloTag-linker-SmBiT	This study
pSmBiT-SEC24A	pcDNA3.1-SmBiT-linker-SEC24A	This study
pSmBiT-SEC24A V748A	pcDNA3.1-SmBiT-linker-SEC24A V748A	This study
pSmBiT-SEC24A R750,752A	pcDNA3.1-SmBiT-linker-SEC24A R750,752A	This study
pSmBiT-SEC24A Y437A	pcDNA3.1-SmBiT-linker-SEC24A Y437A	This study
pSmBiT-SEC24A Y496A	pcDNA3.1-SmBiT-linker-SEC24A Y496A	This study
pSmBiT-SEC24A R541A	pcDNA3.1-SmBiT-linker-SEC24A R541A	This study
pSmBiT-SEC24A K813A	pcDNA3.1-SmBiT-linker-SEC24A K813A	This study
pNUCB1-HA	pcDNA3.1-NUCB1-HA	Genescript
pNUCB1-EEE-HA	pcDNA3.1-NUCB1(V27E, P28E, L29E)-HA	This study
pCab45-HA	pLPCX-Cab45-HA	von Blume et al., 2012
pCab45-EEE-HA	pLPCX-Cab45 (R37E, P38E, A39E)-HA	This study
pCab45-N40G	pLPCX-Cab45 (N40G)-HA	This study
pFLAG-SURF4	pCDNA3.1-SURF4	Genescript
